# GeneTonic: an R/Bioconductor package for streamlining the interpretation of RNA-seq data

**DOI:** 10.1101/2021.05.19.444862

**Authors:** Federico Marini, Annekathrin Ludt, Jan Linke, Konstantin Strauch

## Abstract

**Background:** The interpretation of results from transcriptome profiling experiments via RNA sequencing (RNA-seq) can be a complex task, where the essential information is distributed among different tabular and list formats - normalized expression values, results from differential expression analysis, and results from functional enrichment analyses. A number of tools and databases are widely used for the purpose of identification of relevant functional patterns, yet often their contextualization within the data and results at hand is not straightforward, especially if these analytic components are not combined together efficiently.

**Results:** We developed the `GeneTonic` software package, which serves as a comprehensive toolkit for streamlining the interpretation of functional enrichment analyses, by fully leveraging the information of expression values in a differential expression context. `GeneTonic` is implemented in R and Shiny, leveraging packages that enable HTML-based interactive visualizations for executing drilldown tasks seamlessly, viewing the data at a level of increased detail. `GeneTonic` is integrated with the core classes of existing Bioconductor workflows, and can accept the output of many widely used tools for pathway analysis, making this approach applicable to a wide range of use cases. Users can effectively navigate interlinked components (otherwise available as flat text or spreadsheet tables), bookmark features of interest during the exploration sessions, and obtain at the end a tailored HTML report, thus combining the benefits of both interactivity and reproducibility.

**Conclusion:** `GeneTonic` is distributed as an R package in the Bioconductor project (https://bioconductor.org/packages/GeneTonic/) under the MIT license. Offering both bird’s-eye views of the components of transcriptome data analysis and the detailed inspection of single genes, individual signatures, and their relationships, `GeneTonic` aims at simplifying the process of interpretation of complex and compelling RNA-seq datasets for many researchers with different expertise profiles.
