## Supplemental Table 1 for "GeneTonic: an R/Bioconductor package for streamlining the interpretation of RNA-seq data"

### Sheet: Software
tool_name	link_source	doi_manuscript	project_homepage	available_documentation_demo	input_formats_interoperability	perform_enrichment_analysis	integration_expression_data	visual_summaries_GOgraphs	interactive_viz_drilldown	reproducibility_reports_sessions	bioconductor_integration	software_language	software_packaged	software_license	usage_modality	installation_usability	misc_info
ActivePathways	https://github.com/reimandlab/ActivePathways	https://doi.org/10.1038/s41467-019-13983-9	https://github.com/reimandlab/ActivePathways	vignette	GMT, Matrix (in text format)	yes	no	feasible via cytoscape (shown in vignette)	feasible via cytoscape	scripted analysis (used as R package)	no	R	yes	GPL-3.0	local	straightforward	exports to tabular, integrated with Cytoscape/EnrichmentMap
AEGIS	https://github.com/junjiezhujason/aegis	https://doi.org/10.1038/s41598-019-42178-x	http://aegis.stanford.edu/	tutorial, videos	CSV, txt (GO-Term List)	Power analysis for GO enrichment	no	GO-DAG (with extra focus on newly proposed layout)	yes (interactive graph)	not supported	no	Python 3	yes	MIT	local	straightforward	focuses on a novel graph layout
AgriGO		https://doi.org/10.1093/nar/gkx382	http://systemsbiology.cau.edu.cn/agriGOv2/	manual, FAQs	Gene lists, Gene List annotated with GO-Terms, FASTA	yes (Enrichment Analysis (SEA), Parametric Analysis of Gene set Enrichment (PAGE), BLAST4ID (Transfer IDs by BLAST), SEACOMPARE)	yes (effect size only)	tree, table, scatter, bar, GO-DAG	no	uses analysis IDs	no	not specified	no	not specified	server	NA
BiNGO	https://github.com/idekerlab/BiNGO	https://doi.org/10.1093/bioinformatics/bti551	http://www.psb.ugent.be/cbd/papers/BiNGO/	tutorial	Gene lists (text)	yes (Hypergeometric Test, Binomial Test)	no	via cytoscape, overrepresented GO-categories	yes (in cytoscape, network navigation)	cytoscape sessions	no	Java	yes	not specified	local	straightforward	cytoscape plugin
CirGO	https://github.com/IrinaVKuznetsova/CirGO	https://doi.org/10.1186/s12859-019-2671-2	https://github.com/IrinaVKuznetsova/CirGO	README	Revigo output, GO term list	no	no	pie chart of overrepresented GO Terms	no	not supported	no	Python	yes	GPL-3.0	local	straightforward	takes input from revigo
ClueGO	http://apps.cytoscape.org/apps/cluego	https://doi.org/10.1093/bioinformatics/btp101	http://www.ici.upmc.fr/cluego/cluegoDescription.shtml	tutorial	List of identifiers (gene, protein, miRNA)	yes (Hypergeometric Test, Benjamini Hochberg correction)		bar, pie chart, GO network	yes (in cytoscape, network navigation)	cytoscape sessions, programmatic access is possible (REST API)	no	Java	yes	not specified (free to use for non-commercial purposes)	local	straightforward (requires academic license afterwards)	cytoscape plugin; available with REST API
ClusterProfiler	http://bioconductor.org/packages/clusterProfiler/	https://doi.org/10.1089/omi.2011.0118	http://bioconductor.org/packages/clusterProfiler/	vignette, bookdown book	R objects (DESeq results), gene vector, GO-Annotation (first column gene ID, second column GO ID)	yes	yes	dot plot, bar plot, Gene-Geneset Network, heatmap(-like), enrichment map, UpSet Plot, ridgeline plot, GSEA (running score, preranked list), pubmed trend of enriched terms, GO-Plot, KEGG Network, pathview	no	scripted analysis (used as R package)	yes	R	yes	Artistic-2.0	local	straightforward	very detailed documentation, allows translation from gene ids to gene names
DAVID		https://doi.org/10.1038/nprot.2008.211	https://david.ncifcrf.gov/home.jsp	website docs, Nature Protocols manuscript	Gene lists (text)	yes	no	mostly based on tabular formats, gene-term heatmap	no	API services available	no	not specified	no	not specified	server	NA
Enrichment Map	https://github.com/BaderLab/EnrichmentMapApp	https://doi.org/10.1371/journal.pone.0013984	http://baderlab.org/Software/EnrichmentMap/	tutorials, Nature Protocols manuscript	Gene lists (rnk, txt, gct), ranked gene list; from GSEA, BiNGO, DAVID	no	yes	enrichment map networks, heatmaps	yes (in cytoscape: network navigation, expression value heatmap of clicked nodes)	cytoscape sessions, result saving	no	Java	yes	GLPL	local	straightforward	cytoscape plugin
EnrichmentBrowser	http://bioconductor.org/packages/EnrichmentBrowser	https://doi.org/10.1186/s12859-016-0884-1	http://bioconductor.org/packages/EnrichmentBrowser	vignette	Expression data (gene rows, samples columns + common Bioconductor objects), GMT	yes	yes	embedded in report, info on gene-geneset memberships	yes (interactive combined summary)	scripted analysis (used as R package), report generation	yes	R	yes	Artistic-2.0	local	straightforward	combines a variety of enrichment procedures into a report
Enrichr	https://cran.r-project.org/web/packages/enrichR/index.html	https://doi.org/10.1093/nar/gkw377	http://amp.pharm.mssm.edu/Enrichr	vignette	BED, genelist	yes	no	bar chart, term network as a legacy feature, gene-term heatmap	yes (table, barplot, clustergram)	scripted analysis (used as R package), export link to results	no	R	yes	GPL-2.0/GPL-3.0	server, local	NA, straightforward	enrichR package to interface online portal
fgsea	https://github.com/ctlab/fgsea	https://doi.org/10.1101/060012	http://bioconductor.org/packages/release/bioc/html/fgsea.html	vignette	R objects; or GMT, .rnk	yes	no	enrichment plot, table plot	no	scripted analysis (used as R package)	yes	R	yes	MIT	local	straightforward	extremely fast implementation of GSEA algorithm
FunSet	https://github.com/mlhale/funset-enrichment-visualization	https://doi.org/10.1186/s12859-019-2960-9	http://funset.uno	website + instructions	Gene list or txt file	yes	no	MDS plot of terms	yes (network navigation)	API services available	no	Python, C++, JavaScript	no	GPL-3.0	server	NA	accessible via programmatic API
g:Profiler	https://cran.r-project.org/web/packages/gprofiler2/index.html	https://doi.org/10.1093/nar/gkz369	https://biit.cs.ut.ee/gprofiler/gost	vignette, website docs	Gene list, mixed query mode, custom GMT, bed files	yes	no	manhattan-like plot (g:Gost), heatmap-like plot (detailed results), gene-term heatmap	yes (interactive charts)	scripted analysis (used as R package), exportable query URL	no	not specified	yes	GPL-2.0/GPL-3.0	server, local	NA, straightforward	also accessible via R package gprofiler2
GeneTonic	https://bioconductor.org/packages/GeneTonic/		https://bioconductor.org/packages/GeneTonic/	vignette, demo website (http://shiny.imbei.uni-mainz.de:3838/GeneTonic)	Standard Bioc workflows inputs and intermediate objects, tabular data	no	yes	gene plots, signature heatmaps, enrichment map, (interactive) gene-geneset networks, mds plot, volcano plot	yes (network navigation, drilldown info boxes upon mouse interaction with network entities, interactive tables)	RMarkdown report, scripted analysis (used as R package), bookmarking of features	yes	R	yes	MIT	local	straightforward
GeneTrail		https://doi.org/10.1093/nar/gkaa306	http://genetrail.bioinf.uni-sb.de/	tutorials	Matrix, scorelist (1 identifier + 1 corresponding score per line), gene identifier list (sorted by importance), GSE identifier, GDS, BED	yes	yes (effect size only)	bar, volcano, heatmap, inverse enrichment table	yes (interactive charts)	API services available, results stored if logged in	no	not specified	no	not specified	server	NA	part of a larger suite for running such analyses
GOMCL	https://github.com/Guannan-Wang/GOMCL	https://doi.org/10.1186/s12859-020-3447-4	https://github.com/Guannan-Wang/GOMCL	README	Output from BiNGO, GOrilla, g:Profiler, agriGO, obo annotation file, enriched GO	yes	no	heatmap, GO-clustering network, graphical presentation of similarity index distribution, GO hierarchy for individual clusters	yes (via cytoscape, network navigation)	scripted analysis (used as python scripts)	no	Python	no	GPL	local	straightforward	interoperable with cytoscape
GOnet	https://github.com/mikpom/gonet	https://doi.org/10.1186/s12859-018-2533-3	https://tools.dice-database.org/GOnet/	demo website (https://tools.dice-database.org/GOnet/)	Gene list (with optional contrast values for node coloring)	yes (GO Term enrichment, GO Term annotation)	yes (effect size only)	interactive GO graph, bipartite graph	yes (bipartite network navigation, drilldown info)	link to analysis run	no	Python, JavaScript	no	GPL-3.0	server	NA	only for human and mouse
GOplot	https://cran.r-project.org/web/packages/GOplot/	https://doi.org/10.1093/bioinformatics/btv300	https://wencke.github.io	website docs	Tabular data as R objects (ID, logFC, AveExpr, t, P.Value, adj.P.Val, B)	no	yes (effect size only)	GO-barplot, GO-bubbleplot, GO-chord, GO-circle (circular visualization), GO-cluster (golden eye), gene-geneset heatmap	no	scripted analysis (used as R package)	no	R	yes	GPL-2.0	local	straightforward
GOrilla		https://doi.org/10.1186/1471-2105-10-48	http://cbl-gorilla.cs.technion.ac.il	website docs	Ranked list of genes/proteins	yes	no	GO-DAG	no	can email a link to results	no	Java	no	not specified	server	NA
GSOAP	https://github.com/tomastokar/gsoap	https://doi.org/10.1093/bioinformatics/btaa001	https://github.com/tomastokar/gsoap	README	R objects, output from clusterProfiler	no	no	MDS plot	no	scripted analysis (used as R package)	yes (only Bioc objects)	R	yes	GPL-2.0	local	straightfoward
hypeR	https://github.com/montilab/hypeR	https://doi.org/10.1093/bioinformatics/btz700	https://bioconductor.org/packages/hypeR/	vignette	R objects - geneset, signature (vector, ranked vector or ranked numbered vector)	yes	no	dot plots, enrichment maps, hierarchy maps, venn diagram (overlap between geneset and signature), line plot (enrichment score vs position in ranked list of genes)	yes (network navigation)	scripted analysis (used as R package), hypeR objects, RMarkdown reports	yes	R	yes	GPL-3.0	local	straightforward	implements hierarchical sets
KeggExp		https://doi.org/10.1093/bioinformatics/bty798	http://www.fgvis.com/expressvis/KeggExp/	website docs	Excel files	yes	yes	heatmap, scattermap, pathway map, info on geneset memberships	yes (interactive charts, drilldown boxes)	not supported	no	JavaScript, Python	no	not specified	server	NA
Metascape		https://doi.org/10.1038/s41467-019-09234-6	http://metascape.org/	website docs	Gene lists, support for .xls, .csv, .txt	yes	no	barplot, enrichment maps, network of enriched GO-Terms	yes (exported networks via cytoscape)	Excel/Powerpoint report, active for 3d	no	not specified	no	not specified (terms of use on website)	server	NA
MonaGO	https://github.com/liyuanfang/MonaGO	https://doi.org/10.1101/2020.09.27.316067	https://monago.erc.monash.edu/	website docs	GO terms list (text), list for DAVID, previous session (json)	yes (via DAVID)	no	dynamic chord diagram, interactive GO-DAG graph	yes (interactive charts)	session restored via json file	no	Python, JavaScript	no	GPL-3.0	server, local	NA	local installation fails, undocumented errors after fixing module name
NaviGO	https://github.com/kiharalab/NaviGO	https://doi.org/10.1186/s12859-017-1600-5	http://kiharalab.org/web/navigo/views/goset.php	website docs	GO terms list, list of uniprot ids with associated GO-terms	yes	no	MDS plot, GO DAG plot, network view, GO-Hierarchy	yes (interactive charts)	not supported	no	Perl, Python, Ruby	no	LGPL	server	NA	source code available on github
NetGO	https://github.com/unistbig/netGO	https://doi.org/10.1093/bioinformatics/btaa077	https://github.com/unistbig/netGO	README, manual	R objects: named vector genelist, named list of gene-sets, numeric matrix of network data, numeric matrix of pre-calculated interaction data between gene and gene-sets	yes	no	interactive gene-geneset graph	yes (interactive charts, drilldown boxes)	scripted analysis (used as R package)	no	R, JavaScript	yes	MIT	local	straightforward	integrates overrepresentation and network info
PANEV	https://github.com/vpalombo/PANEV	https://doi.org/10.1186/s12859-020-3371-7	https://github.com/vpalombo/PANEV	vignette	R objects from txt files (ensembl_gene_id, entrezgene and external_gene_name), for DE: txt file (ensembl_gene_id, entrezgene, external_gene_name, FC (fold change) and pvalue)	yes	yes	genes-pathways network	yes (interactive charts)	scripted analysis (used as R package)	no	R	yes	Artistic-2.0	local	straightforward
pathfindR	https://cran.r-project.org/web/packages/pathfindR/index.html	https://doi.org/10.3389/fgene.2019.00858	https://egeulgen.github.io/pathfindR/	vignettes	R objects, data frame (gene symbols, change values (optional) and associated p values)	yes	yes (effect size only)	Term-Gene Heatmap, Term-Gene Graph, UpSet Plot, Per Sample Enriched Term Scores	no	scripted analysis (used as R package)	no	R	yes	MIT	local	straightforward	focus on integration with networks
REVIGO		https://doi.org/10.1371/journal.pone.0021800	http://revigo.irb.hr	website example and docs	List of GO terms and optional p-values	no	no	scatterplot, interactive graph, treemap, graph view	yes (via cytoscape)	not supported	no	not specified	no	not specified	server	NA
ShinyGO	https://github.com/iDEP-SDSU/idep/tree/master/shinyapps/go61	https://doi.org/10.1093/bioinformatics/btz931	http://bioinformatics.sdstate.edu/go/	website + help page	Gene lists (text)	yes	no	barplot, lineplot, hierarchical cluster tree, graph view similar to enrichment map	yes (interactive charts)	not supported	no	R	no	not specified	server	NA	could be installed locally, but requires large set of databases
ViSEAGO	https://bioconductor.org/packages/ViSEAGO	https://doi.org/10.1186/s13040-019-0204-1	https://bioconductor.org/packages/ViSEAGO	vignette	R objects, list of expressed genes and list of genes of interest	yes	no	interactive barchart, clustering heatmap + dendrogram, MDS plot	yes (interactive tables and charts)	scripted analysis (used as R package)	yes	R	yes	GPL-3.0	local	straightforward	keeps track of the version for the GO db used
WebGestalt	https://cran.r-project.org/web/packages/WebGestaltR/index.html	https://doi.org/10.1093/nar/gkz401	http://www.webgestalt.org/	website docs	Gene lists (text)	yes	no	volcano plot, barplot, GO-DAG, info on geneset memberships	yes (interactive charts, drilldown content)	provides link to analysis run	no	R	yes	LGPL	server, local	NA, straightforward	WebGestaltR for accessing from within R

### Sheet: Criteria
Criterium	Description
tool_name	Name of the tool/software
link_source	Link to the source code of the software
doi_manuscript	Link to the manuscript via doi
project_homepage	Link to the project homepage (might coincide with source code repository)
available_documentation_demo	Levels of documentation available (software docs, vignette, demo website)
input_formats_interoperability	Accepted input objects and formats, focused on the interoperability of tools
perform_enrichment_analysis	Functionality to perform enrichment analyses in the tool itself
integration_expression_data	Functionality to integrate expression data (as effect size with logFC, full usage of expression matrix)
visual_summaries_GOgraphs	Functionality to generate visual summaries, including graphs and network on the Gene Ontology terms
interactive_viz_drilldown	Features enabling interactive visualizations and results, also for performing drilldown operations for more detail
reproducibility_reports_sessions	Functionality to support reproducible analyses (scripts, reports, sessions/bookmarking)
bioconductor_integration	Available in Bioconductor/supporting integration with Bioconductor classes
software_language	Languages used for the software implementation
software_packaged	Availability as software package
software_license	Software license (if specified)
usage_modality	Software to be run locally or accessible on a server
installation_usability	Ease of installation if running locally
misc_info	Additional information
